# An eQTL-based Approach Reveals Candidate Regulators of LINE-1 RNA Levels in Lymphoblastoid Cells

**DOI:** 10.1101/2023.08.15.553416

**Authors:** Juan I. Bravo, Chanelle R. Mizrahi, Seungsoo Kim, Lucia Zhang, Yousin Suh, Bérénice A. Benayoun

## Abstract

Long interspersed element 1 (L1) are a family of autonomous, actively mobile transposons that occupy ∼17% of the human genome. A number of pleiotropic effects induced by L1 (promoting genome instability, inflammation, or cellular senescence) have been observed, and L1’s contributions to aging and aging diseases is an area of active research. However, because of the cell type-specific nature of transposon control, the catalogue of L1 regulators remains incomplete. Here, we employ an eQTL approach leveraging transcriptomic and genomic data from the GEUVADIS and 1000Genomes projects to computationally identify new candidate regulators of L1 RNA levels in lymphoblastoid cell lines. To cement the role of candidate genes in L1 regulation, we experimentally modulate the levels of top candidates *in vitro*, including *IL16, STARD5, HSDB17B12,* and *RNF5*, and assess changes in TE family expression by Gene Set Enrichment Analysis (GSEA). Remarkably, we observe subtle but widespread upregulation of TE family expression following *IL16* and *STARD5* overexpression. Moreover, a short-term 24-hour exposure to recombinant human IL16 was sufficient to transiently induce subtle, but widespread, upregulation of *L1* subfamilies. Finally, we find that many L1 expression-associated genetic variants are co-associated with aging traits across genome-wide association study databases. Our results expand the catalogue of genes implicated in L1 RNA control and further suggest that L1-derived RNA contributes to aging processes. Given the ever-increasing availability of paired genomic and transcriptomic data, we anticipate this new approach to be a starting point for more comprehensive computational scans for transposon transcriptional regulators.
