## Supplementary material for "An eQTL-based Approach Reveals Candidate Regulators of LINE-1 RNA Levels in Lymphoblastoid Cells": Table S8

### Sheet: Index
Supplementary Table S8
	A	Overlapping TE family gene sets for IL16 overexpression, STARD5 overexpression, and rhIL16 24 hour exposure.
	B	Overlapping MSigDB Hallmark gene sets for IL16 overexpression, STARD5 overexpression, and rhIL16 24 hour exposure.
	C	Overlapping GO Biological Process gene sets for IL16 overexpression, STARD5 overexpression, and rhIL16 24 hour exposure.
	D	Overlapping Reactome gene sets for IL16 overexpression, STARD5 overexpression, and rhIL16 24 hour exposure.

### Sheet: A
	ID	Group	NES	pvalue	p.adjust	Group	NES	pvalue	p.adjust	Group	NES	pvalue	p.adjust	meta.pvalue
ERVK subfamilies	ERVK subfamilies	IL16_OE	1.39572	0.0652174	1.13988	STARD5_OE	1.14369	0.255692	0.550891	rIL16_T24	0.802789	0.785586	0.0673181	0.192988
TcMar-Tigger subfamilies	TcMar-Tigger subfamilies	IL16_OE	1.5473	0.0238611	1.5254	STARD5_OE	1.46931	0.0274044	1.42388	rIL16_T24	0.791422	0.85641	0.0673181	0.0204511
hAT-Tip100 subfamilies	hAT-Tip100 subfamilies	IL16_OE	1.84267	0.00318641	2.19567	STARD5_OE	1.32949	0.102293	0.903005	rIL16_T24	0.876161	0.655357	0.0866119	0.00964757
hAT-Charlie subfamilies	hAT-Charlie subfamilies	IL16_OE	1.64365	0.00819417	1.86465	STARD5_OE	2.01828	0.000349886	3.03418	rIL16_T24	0.940143	0.571429	0.0881361	0.00016884
ERVL subfamilies	ERVL subfamilies	IL16_OE	1.70007	0.000923988	2.63639	STARD5_OE	1.66413	0.0014754	2.56785	rIL16_T24	1.43728	0.0167684	1.34023	3.96309e-06
ERVL-MaLR subfamilies	ERVL-MaLR subfamilies	IL16_OE	1.94258	0.000778678	2.63639	STARD5_OE	1.92811	6.69755e-05	3.60981	rIL16_T24	1.17292	0.169811	0.548185	1.69547e-06
ERV1 subfamilies	ERV1 subfamilies	IL16_OE	1.73878	0.000100043	3.30085	STARD5_OE	1.59859	0.000420139	3.03418	rIL16_T24	1.26808	0.0497076	1.00255	4.61141e-07
Alu subfamilies	Alu subfamilies	IL16_OE	1.63371	0.0112892	1.79243	STARD5_OE	2.24263	2.49994e-06	4.86171	rIL16_T24	1.47929	0.0182737	1.34023	1.29476e-07
L1 subfamilies	L1 subfamilies	IL16_OE	2.27232	4.47714e-06	4.349	STARD5_OE	2.26541	9.64374e-09	6.97436	rIL16_T24	1.66124	0.000649079	2.1877	2.14511e-14

### Sheet: B
	ID	Group	NES	pvalue	p.adjust	Group	NES	pvalue	p.adjust	Group	NES	pvalue	p.adjust	meta.pvalue
Uv response up	Uv response up	IL16_OE	-1.42742	0.0135403	1.33326	STARD5_OE	-1.43701	0.0109366	1.48265	rIL16_T24	-1.73962	0.000149906	2.90336	3.86063e-06
Apoptosis	Apoptosis	IL16_OE	-1.72733	0.000205209	2.78471	STARD5_OE	-1.51016	0.00385819	1.76481	rIL16_T24	-1.41604	0.0193104	1.411	2.76614e-06
Estrogen response early	Estrogen response early	IL16_OE	-1.41679	0.0102745	1.42094	STARD5_OE	-1.80914	3.91345e-05	3.56234	rIL16_T24	-1.40257	0.0194077	1.411	1.51334e-06
Mtorc1 signaling	Mtorc1 signaling	IL16_OE	-1.49254	0.0021154	1.93552	STARD5_OE	-1.74913	9.94721e-06	4.09025	rIL16_T24	-1.67124	6.74306e-05	3.17114	5.68142e-10
Inflammatory response	Inflammatory response	IL16_OE	-2.04755	1.5296e-07	5.43521	STARD5_OE	-1.94633	2.52377e-06	4.60672	rIL16_T24	-1.47926	0.0092821	1.63441	2.105e-12
Il2 stat5 signaling	Il2 stat5 signaling	IL16_OE	-1.93626	1.23291e-06	4.70495	STARD5_OE	-2.13205	5.20577e-09	6.89435	rIL16_T24	-1.49852	0.00249461	2.01797	1.26084e-14
Tnfa signaling via nfkb	Tnfa signaling via nfkb	IL16_OE	-2.4361	2.91658e-13	10.8539	STARD5_OE	-2.37674	2.80019e-12	9.86262	rIL16_T24	-1.64211	0.000187674	2.89851	3.24317e-25

### Sheet: C
	ID	Group	NES	pvalue	p.adjust	Group	NES	pvalue	p.adjust	Group	NES	pvalue	p.adjust	meta.pvalue
Cellular component morphogenesis	Cellular component morphogenesis	IL16_OE	-1.48362	0.00024013	1.59637	STARD5_OE	-1.38131	0.00112227	1.51334	rIL16_T24	-1.36321	0.00188948	1.63446	1.27982e-07
Response to growth factor	Response to growth factor	IL16_OE	-1.44252	0.000684223	1.42111	STARD5_OE	-1.38491	0.00109978	1.51859	rIL16_T24	-1.45089	0.000409572	2.05088	8.09676e-08
Cell part morphogenesis	Cell part morphogenesis	IL16_OE	-1.51208	0.000135803	1.71427	STARD5_OE	-1.42637	0.000497767	1.66716	rIL16_T24	-1.34853	0.00382614	1.46001	6.899e-08
Cellular response to lipid	Cellular response to lipid	IL16_OE	-1.51134	0.000590667	1.43839	STARD5_OE	-1.43196	0.000584682	1.65109	rIL16_T24	-1.51647	0.000180458	2.29531	1.87335e-08
Blood vessel morphogenesis	Blood vessel morphogenesis	IL16_OE	-1.52807	0.000220117	1.6052	STARD5_OE	-1.4009	0.000997391	1.54717	rIL16_T24	-1.47222	0.00017624	2.29835	1.20869e-08
Developmental growth	Developmental growth	IL16_OE	-1.45046	0.000580946	1.43839	STARD5_OE	-1.38535	0.00148634	1.44443	rIL16_T24	-1.59355	1.9526e-05	2.88586	5.62255e-09
Alcohol metabolic process	Alcohol metabolic process	IL16_OE	-1.49913	0.000909878	1.38979	STARD5_OE	-1.71126	1.73443e-05	2.48965	rIL16_T24	-1.4811	0.000822217	1.87059	4.41518e-09
Vasculature development	Vasculature development	IL16_OE	-1.41039	0.00117605	1.34282	STARD5_OE	-1.36332	0.00137719	1.45941	rIL16_T24	-1.6028	4.49062e-06	3.21454	2.58582e-09
Regulation of leukocyte differentiation	Regulation of leukocyte differentiation	IL16_OE	-1.7104	9.29368e-05	1.77254	STARD5_OE	-1.51762	0.00116917	1.49908	rIL16_T24	-1.80271	3.89548e-06	3.25855	1.84275e-10
Calcium mediated signaling	Calcium mediated signaling	IL16_OE	-1.84518	1.4178e-05	2.28808	STARD5_OE	-1.89658	7.57093e-06	2.70833	rIL16_T24	-1.55521	0.00326156	1.49204	1.54382e-10
Positive regulation of mapk cascade	Positive regulation of mapk cascade	IL16_OE	-1.52305	0.000427379	1.47783	STARD5_OE	-1.59382	0.000140068	1.9804	rIL16_T24	-1.68435	5.12851e-06	3.17389	1.36579e-10
Gliogenesis	Gliogenesis	IL16_OE	-1.9151	2.42158e-06	2.70341	STARD5_OE	-1.47291	0.00212958	1.34389	rIL16_T24	-1.74074	2.25269e-05	2.8486	5.51016e-11
Positive regulation of cell death	Positive regulation of cell death	IL16_OE	-1.63382	7.91393e-06	2.43216	STARD5_OE	-1.52777	4.21122e-05	2.24923	rIL16_T24	-1.48261	0.000137189	2.34862	2.30189e-11
Leukocyte differentiation	Leukocyte differentiation	IL16_OE	-1.56211	4.30247e-05	1.89313	STARD5_OE	-1.46904	0.000146378	1.97081	rIL16_T24	-1.69029	5.20559e-07	3.57388	1.93594e-12
Negative regulation of cell differentiation	Negative regulation of cell differentiation	IL16_OE	-1.71374	2.39882e-06	2.70341	STARD5_OE	-1.76679	7.64519e-08	4.28911	rIL16_T24	-1.46443	0.000257947	2.18448	3.52472e-14
Mapk cascade	Mapk cascade	IL16_OE	-1.66621	3.7315e-07	2.91357	STARD5_OE	-1.59288	4.22719e-06	2.84748	rIL16_T24	-1.59724	5.97041e-06	3.135	7.61579e-15

### Sheet: D
	ID	Group	NES	pvalue	p.adjust	Group	NES	pvalue	p.adjust	Group	NES	pvalue	p.adjust	meta.pvalue
Transmission across chemical synapses	Transmission across chemical synapses	IL16_OE	-1.67217	0.000622837	1.84323	STARD5_OE	-1.5302	0.00212482	1.53635	rIL16_T24	-1.5515	0.00241331	1.66116	6.76765e-07
Interleukin 3 interleukin 5 and gm csf signaling	Interleukin 3 interleukin 5 and gm csf signaling	IL16_OE	-1.87842	0.000799389	1.77091	STARD5_OE	-1.86504	0.00142681	1.66656	rIL16_T24	-1.9409	0.00105093	1.87428	2.78726e-07
Metabolism of steroids	Metabolism of steroids	IL16_OE	-1.7127	0.000524574	1.86843	STARD5_OE	-1.85312	8.28816e-05	2.61616	rIL16_T24	-1.70762	0.000863748	1.91301	1.17592e-08
Hcmv early events	Hcmv early events	IL16_OE	-2.08451	1.92063e-06	3.39022	STARD5_OE	-1.70494	0.000969314	1.80342	rIL16_T24	-1.58921	0.00339798	1.59397	2.27264e-09
Signaling by nuclear receptors	Signaling by nuclear receptors	IL16_OE	-1.56166	0.000754365	1.78509	STARD5_OE	-1.81379	2.68579e-06	3.92945	rIL16_T24	-1.49951	0.00109136	1.87029	8.57851e-10
Signaling by receptor tyrosine kinases	Signaling by receptor tyrosine kinases	IL16_OE	-1.36727	0.00351559	1.37638	STARD5_OE	-1.54656	5.07858e-05	2.79891	rIL16_T24	-1.69222	3.86454e-07	4.16887	3.38431e-11
Activation of gene expression by srebf srebp	Activation of gene expression by srebf srebp	IL16_OE	-2.07993	1.87537e-05	2.81191	STARD5_OE	-2.38999	5.85055e-07	4.52286	rIL16_T24	-2.03947	0.000324575	2.15847	2.09283e-12
Regulation of cholesterol biosynthesis by srebp srebf	Regulation of cholesterol biosynthesis by srebp srebf	IL16_OE	-2.10216	1.21827e-05	2.88895	STARD5_OE	-2.33115	2.43442e-07	4.87522	rIL16_T24	-1.97048	0.00013549	2.38749	2.67145e-13
